# Bayesian adaptive experimental design for efficient microbial genome-wide association studies

**DOI:** 10.64898/2026.08.26.747358

**Authors:** David Helekal, Sofia O. P. Blomqvist, Aditi Mukherjee, Bailey Bowcutt, Samantha G. Palace, Yonatan H. Grad

## Abstract

Bacterial genome-wide association studies (GWAS) offer a powerful approach to identify the genetic basis of a trait measured in a set of sequenced isolates. As the number of sequenced isolates has grown, the limiting factor for GWAS has become phenotyping enough isolates to achieve statistical power. To overcome the need for large-scale phenotyping, we developed Bayesian Adaptive Sequential Sampling GWAS (BASS-GWAS), which couples Bayesian adaptive experimental design with a sparse regression model to select maximally informative isolates for phenotypic testing. BASS-GWAS efficiently recovered causal loci for three antimicrobial resistance traits in *Neisseria gonorrhoeae*, requiring many fewer phenotyped isolates than random sampling. We applied BASS-GWAS to discover variants enabling *gyrB*^D429N^-dependent cross-resistance to the novel topoisomerase inhibitors zoliflodacin and gepotidacin. After phenotyping fewer than 30 isolates, we identified and then validated both *parC*^D86N^ and a *gyrA-parE*-based pathway as enabling cross-resistance. BASS-GWAS provides a practical and statistically principled solution for efficient bacterial GWAS.
