## Supplemental Table 1 for "Bayesian adaptive experimental design for efficient microbial genome-wide association studies"

### Sheet: GWAS Strain MICs
Batch	Strain	GyrA 91/92/95	ParC 86/87/91	Zoliflodacin MIC in µg/mL		Gepotidacin MIC in µg/mL		GyrB-Dependent Cross Resistance
				Parent	GyrB D429N	Parent	GyrB D429N
Seed	HHH040	F/A/G	D/R/E	0.0625	2	0.25	0.25	0
Seed	EEE016	F/A/G	D/R/E	0.0625	2	0.25	0.25	0
Seed	DDD020	F/A/A	D/R/E	0.0625	2	0.5	0.5	0
Seed	EEE036	F/A/A	D/R/E	0.032	0.5	0.25	0.25	0
Seed	HHH014	F/A/A	D/S/E	0.032	1	0.25	0.25	0
Seed	FFF043	F/A/A	D/S/E	0.016	0.5	0.25	1	0
Seed	CCC033	F/A/A	N/S/E	0.032	1	1	32	1
Seed	DDD033	F/A/A	N/S/E	0.032	1	1	32	1
Seed	HHH023	F/A/A	D/N/K	0.0625	1	1	1	0
1	HHH012	F/P/Y	D/N/E	0.125	2	2	16	1
1	DDD048	F/A/A	D/S/E	0.0625	1	0.625	1.5	0
1	NZ2015-61	F/A/A	N/S/E	0.25	2	2	24	1
1	Ng_134	S/A/D	D/S/E	0.25	2	0.5	1	0
2	FFF048	F/A/A	N/S/E	0.25	2	1.5	32	1
2	AUNG966	F/A/G	D/S/G	0.125	1	1	1	0
2	GCs13M	F/A/G	D/S/G	0.125	1	0.25	0.625	0
2	Ng_188	F/A/G	N/S/E	ND	ND	ND	ND	ND
3	GCGS0373	S/A/D	D/S/E	0.125	0.5	0.25	0.5	0
3	GCGS0377	S/A/D	D/S/E	0.25	1	0.5	1.5	0
3	GCGS0431	S/A/D	D/S/E	0.125	0.5	0.25	0.5	0
3	GGG020	F/A/A	D/N/Q	0.125	2	1	2	0
4	FFF047	S/A/D	D/S/E	0.125	0.5	0.125	0.25	0
4	GGG002	F/A/A	D/S/G	0.25	2	0.375	0.75	0
4	CCC012	F/A/A	D/S/G	0.25	2	0.25	0.25	0
4	Ng_188	F/A/G	N/S/E	ND	ND	ND	ND	Censor
5	DDD043	F/A/G	N/S/E	0.125	2	0.5	16	1
5	EEE018	F/P/Y	D/N/E	0.25	4	4	>32	1
5	HHH045	F/A/A	N/S/E	0.09375	0.25	0.25	4	1
5	DDD049	F/A/A	D/S/E	0.0625	0.125	0.125	0.125	0
6	FFF017	F/A/A	N/S/E	0.125	0.5	0.25	8	1
6	FFF012	F/A/A	D/R/E	0.25	2	0.5	0.375	0
6	CCC010	F/A/A	N/S/E	0.25	2	1.5	32	1
6	HHH027	F/A/A	N/S/E	0.1875	1.5	3	32	1
7	HHH001	F/A/A	N/S/E	0.125	0.75	1	8	1
7	HHH013	F/A/A	D/R/E	0.25	1.5	0.25	0.25	0
7	DDD046	F/A/G	N/S/E	0.125	1	0.5	8	1
7	GGG005	F/P/Y	D/N/E	0.125	1	2	12	1

### Sheet: Strains in Study
Strain	WGS Accession	Accession source	Number	Source
GCGS0481 kanR-gyrA91S/95G gyrBD429N	SRR22271202	NCBI SRA	YG0050	Rubin 2023
HHH040	SRR16683822	NCBI SRA		Bristow & Mortimer 2023
HHH040 gyrBD429N	SRR36153799	NCBI SRA	AM435a	Mukherjee 2026
EEE016	SRR16683600	NCBI SRA		Bristow & Mortimer 2023
EEE016 gyrBD429N	SRR36153812	NCBI SRA	AM460b	Mukherjee 2026
DDD020	SRR16683682	NCBI SRA		Bristow & Mortimer 2023
DDD020 gyrBD429N	SRR36153810	NCBI SRA	AM440a	Mukherjee 2026
EEE036	SRR16683549	NCBI SRA		Bristow & Mortimer 2023
EEE036 gyrBD429N	SRR36153807	NCBI SRA	AM456a	Mukherjee 2026
HHH014	SRR16683850	NCBI SRA		Bristow & Mortimer 2023
HHH014 gyrBD429N	SRR36153814	NCBI SRA	AM433b	Mukherjee 2026
FFF043	SRR16683464	NCBI SRA		Bristow & Mortimer 2023
FFF043 gyrBD429N	SRR36153811	NCBI SRA	AM457a	Mukherjee 2026
CCC033	SRR16683720	NCBI SRA		Bristow & Mortimer 2023
CCC033 gyrBD429N	SRR36153808	NCBI SRA	AM461b	Mukherjee 2026
DDD033	SRR16683668	NCBI SRA		Bristow & Mortimer 2023
DDD033 gyrBD429N	SRR36153809	NCBI SRA	AM439a	Mukherjee 2026
HHH023	SRR16683841	NCBI SRA		Bristow & Mortimer 2023
HHH023 gyrBD429N	SRR36153813	NCBI SRA	AM434a	Mukherjee 2026
HHH012	SRR16683852	NCBI SRA		Bristow & Mortimer 2023
HHH012 gyrBD429N			SB118	This study
DDD048	SRR16683653	NCBI SRA		Bristow & Mortimer 2023
DDD048 gyrBD429N			SB127	This study
NZ2015-61	SRR5827122	NCBI SRA		Lee 2018
NZ2015-61 gyrBD429N			SB128	This study
Ng_134	SRR16683635	NCBI SRA		Bristow & Mortimer 2023
Ng_134 gyrBD429N			SB129	This study
FFF048	SRR16683458	NCBI SRA		Bristow & Mortimer 2023
FFF048 gyrBD429N			SB138	This study
AUNG966	SRR8567132	NCBI SRA		Williamson 2019
AUNG966 gyrBD429N			SB140	This study
GCs13M	147450	PubMLST		Derebe 2026
GCs13M gyrBD429N			SB139	This study
GCGS0373	ERR1067806	NCBI SRA		Grad 2016
GCGS0373 gyrBD429N			SB146	This study
GCGS0377	ERR854964	NCBI SRA		Grad 2016
GCGS0377 gyrBD429N			SB147	This study
GCGS0431	ERR855045	NCBI SRA		Grad 2016
GCGS0431 gyrBD429N			SB148	This study
GGG020	SRR16683603	NCBI SRA		Bristow & Mortimer 2023
GGG020 gyrBD429N			SB149	This study
FFF047	SRR16683459	NCBI SRA		Bristow & Mortimer 2023
FFF047 gyrBD429N			SB154	This study
GGG002	SRR16683455	NCBI SRA		Bristow & Mortimer 2023
GGG002 gyrBD429N			SB155	This study
CCC012	SRR16683506	NCBI SRA		Bristow & Mortimer 2023
CCC012 gyrBD429N			SB156	This study
DDD043	SRR16683658	NCBI SRA		Bristow & Mortimer 2023
DDD043 gyrBD429N			SB198	This study
EEE018	SRR16683598	NCBI SRA		Bristow & Mortimer 2023
EEE018 gyrBD429N			SB199	This study
HHH045	SRR16683817	NCBI SRA		Bristow & Mortimer 2023
HHH045 gyrBD429N			SB200	This study
DDD049	SRR16683652	NCBI SRA		Bristow & Mortimer 2023
DDD049 gyrBD429N			SB162	This study
FFF017	SRR16683489	NCBI SRA		Bristow & Mortimer 2023
FFF017 gyrBD429N			SB163	This study
FFF012	SRR16683493	NCBI SRA		Bristow & Mortimer 2023
FFF012 gyrBD429N			SB193	This study
CCC010	SRR16683508	NCBI SRA		Bristow & Mortimer 2023
CCC010 gyrBD429N			SB204	This study
HHH027	SRR16683837	NCBI SRA		Bristow & Mortimer 2023
HHH027 gyrBD429N			SB203	This study
HHH001	SRR16683863	NCBI SRA		Bristow & Mortimer 2023
HHH001 gyrBD429N			SB164	This study
HHH013	SRR16683851	NCBI SRA		Bristow & Mortimer 2023
HHH013 gyrBD429N			SB194	This study
DDD046	SRR16683655	NCBI SRA		Bristow & Mortimer 2023
DDD046 gyrBD429N			SB208	This study
GGG005	SRR16683454	NCBI SRA		Bristow & Mortimer 2023
GGG005 gyrBD429N			SB207	This study
Ng_188	SRR16683617	NCBI SRA		Bristow & Mortimer 2023
GCGS0481 kanR-gyrA91S/95D			YG0073	Rubin 2023
FA19	NZ_CP012026	NCBI Nucleotide		Gift from Robert Nicholas, University of North Carolina
FA19 parCD86N			BB12	This study
FA19 gyrBD429N			AM35	This study
FA19 parCD86N gyrBD429N			BB31	This study
EEE018 kanR-gyrA			SB216	This study
EEE018 kanR-gyrA91S/95D			SB215	This study
EEE018 gyrBD429N kanR-gyrA			SB218	This study
EEE018 gyrBD429N kanR-gyrA91S/95D			SB217	This study
GCGS0481 gyrA91S95D			AM370	Helekal 2026
GCGS0481 gyrA91S95D gyrBD429N			AM394	Helekal 2026
GCGS0481 gyrAS91F/A92P/D95Y			SB117	This study
GCGS0481 gyrAS91F/A92P/D95Y gyrBD429N			SB119	This study
GCGS0481 gyrA91S95D parED437N			SB210	This study
GCGS0481 gyrA91S95D parED437N gyrBD429N			AM493	This study
GCGS0481 gyrAS91F/A92P/D95Y parED437N			SB211	This study
GCGS0481 gyrAS91F/A92P/D95Y parED437N gyrBD429N			AM494	This study
EEE018 kanR-parE437D			SB223	This study
EEE018 gyrBD429N kanR-parE437D			SB224	This study
EEE018 parE-kanR			SB225	This study
EEE018 gyrBD429N parE-kanR			SB226	This study
